# The phased diploid genome assembly of *Vitis vinifera cv*. Shiraz

**DOI:** 10.1101/2022.12.12.520163

**Authors:** Cristobal A. Onetto, Christopher M. Ward, Anthony R. Borneman

## Abstract

Shiraz (Syrah) is a dark-skinned cultivar of the wine grape *Vitis vinifera* that forms the basis of some of the world’s most iconic wines. Worldwide, Shiraz is the fourth most planted grapevine cultivar, however it represents the most planted cultivar in Australia. Given the importance of Shiraz to worldwide wine production, a long-read based reference genome assembly for this cultivar was produced and used to investigate the unique genetic diversity and ancestral origins of this iconic variety. Phylogenetic reconstruction using high-quality genome assemblies for wine grape cultivars provided further support of a kinship between Shiraz and Pinot Noir. Harnessing long-read data, transposable element insertions potentially affecting gene function were characterized in Shiraz and assessed relative to other cultivars. This revealed a heterogenous landscape of transposon insertion points across cultivars and uncovered a specific combination of allelic variants at the *TPS24* terpene synthase locus, which when combined with appropriate environmental triggers, may allow Shiraz to produce high levels of rotundone, the aroma compound responsible for the distinctive peppery characteristics of this cultivar.
