## Supplementary material for "The phased diploid genome assembly of *Vitis vinifera cv*. Shiraz": Table S1

Cultivar	Data type	Accesion	Reference
Shiraz	RNA-Seq	SRR10518885	Jullian Fabres et al. 2021
Shiraz	RNA-Seq	SRR10518886	Jullian Fabres et al. 2021
Shiraz	RNA-Seq	SRR10518887	Jullian Fabres et al. 2021
Shiraz	RNA-Seq	SRR10518888	Jullian Fabres et al. 2021
Shiraz	RNA-Seq	SRR10518889	Jullian Fabres et al. 2021
Shiraz	RNA-Seq	SRR10518890	Jullian Fabres et al. 2021
Shiraz	RNA-Seq	SRR10518891	Jullian Fabres et al. 2021
Shiraz	RNA-Seq	SRR10518892	Jullian Fabres et al. 2021
Shiraz	RNA-Seq	SRR10518893	Jullian Fabres et al. 2021
Shiraz	RNA-Seq	SRR10518894	Jullian Fabres et al. 2021
Shiraz	RNA-Seq	SRR10518896	Jullian Fabres et al. 2021
Shiraz	RNA-Seq	SRR10518897	Jullian Fabres et al. 2021
Shiraz	RNA-Seq	SRR10518898	Jullian Fabres et al. 2021
Shiraz	RNA-Seq	SRR10518899	Jullian Fabres et al. 2021
Shiraz	RNA-Seq	SRR10518900	Jullian Fabres et al. 2021
Shiraz	RNA-Seq	SRR10518901	Jullian Fabres et al. 2021
Shiraz	RNA-Seq	SRR10518902	Jullian Fabres et al. 2021
Shiraz	RNA-Seq	SRR10518903	Jullian Fabres et al. 2021
Shiraz	RNA-Seq	SRR10518904	Jullian Fabres et al. 2021
Shiraz	RNA-Seq	SRR10518905	Jullian Fabres et al. 2021
Shiraz	RNA-Seq	SRR10518907	Jullian Fabres et al. 2021
Shiraz	RNA-Seq	SRR10518908	Jullian Fabres et al. 2021
Shiraz	RNA-Seq	SRR10518909	Jullian Fabres et al. 2021
Shiraz	RNA-Seq	SRR10518910	Jullian Fabres et al. 2021
Shiraz	RNA-Seq	SRR10518911	Jullian Fabres et al. 2021
Shiraz	RNA-Seq	SRR10518912	Jullian Fabres et al. 2021
Shiraz	RNA-Seq	SRR10518913	Jullian Fabres et al. 2021
Shiraz	RNA-Seq	SRR10518914	Jullian Fabres et al. 2021
Shiraz	RNA-Seq	SRR10518915	Jullian Fabres et al. 2021
Shiraz	RNA-Seq	SRR10518916	Jullian Fabres et al. 2021
Shiraz	RNA-Seq	SRR10518918	Jullian Fabres et al. 2021
Shiraz	RNA-Seq	SRR10518919	Jullian Fabres et al. 2021
Shiraz	RNA-Seq	SRR10518920	Jullian Fabres et al. 2021
Shiraz	RNA-Seq	SRR10518921	Jullian Fabres et al. 2021
Shiraz	RNA-Seq	SRR10518979	Jullian Fabres et al. 2021
Shiraz	RNA-Seq	SRR10518980	Jullian Fabres et al. 2021
Shiraz	RNA-Seq	SRR10518982	Jullian Fabres et al. 2021
Shiraz	RNA-Seq	SRR10518983	Jullian Fabres et al. 2021
Shiraz	RNA-Seq	SRR10518984	Jullian Fabres et al. 2021
Shiraz	RNA-Seq	SRR10518985	Jullian Fabres et al. 2021
Shiraz	RNA-Seq	SRR10518986	Jullian Fabres et al. 2021
Shiraz	RNA-Seq	SRR10518987	Jullian Fabres et al. 2021
Shiraz	RNA-Seq	SRR10518988	Jullian Fabres et al. 2021
Shiraz	RNA-Seq	SRR10518989	Jullian Fabres et al. 2021
Shiraz	RNA-Seq	SRR10518990	Jullian Fabres et al. 2021
Shiraz	RNA-Seq	SRR10518991	Jullian Fabres et al. 2021
Shiraz	RNA-Seq	SRR10518993	Jullian Fabres et al. 2021
Shiraz	RNA-Seq	SRR10518994	Jullian Fabres et al. 2021
Shiraz	RNA-Seq	SRR10518995	Jullian Fabres et al. 2021
Shiraz	RNA-Seq	SRR10518996	Jullian Fabres et al. 2021
Shiraz	RNA-Seq	SRR10518997	Jullian Fabres et al. 2021
Shiraz	RNA-Seq	SRR10518998	Jullian Fabres et al. 2021
Shiraz	RNA-Seq	SRR10518999	Jullian Fabres et al. 2021
Shiraz	RNA-Seq	SRR10519000	Jullian Fabres et al. 2021
Shiraz	RNA-Seq	SRR10519001	Jullian Fabres et al. 2021
Shiraz	RNA-Seq	SRR10519002	Jullian Fabres et al. 2021
Shiraz	RNA-Seq	SRR10519004	Jullian Fabres et al. 2021
Shiraz	RNA-Seq	SRR10519005	Jullian Fabres et al. 2021
Shiraz	RNA-Seq	SRR10519006	Jullian Fabres et al. 2021
Shiraz	RNA-Seq	SRR10519007	Jullian Fabres et al. 2021
Shiraz	RNA-Seq	SRR10519008	Jullian Fabres et al. 2021
Shiraz	RNA-Seq	SRR10519009	Jullian Fabres et al. 2021
Shiraz	RNA-Seq	SRR10519010	Jullian Fabres et al. 2021
Shiraz	RNA-Seq	SRR10519011	Jullian Fabres et al. 2021
Shiraz	RNA-Seq	SRR10519012	Jullian Fabres et al. 2021
Shiraz	RNA-Seq	SRR10519013	Jullian Fabres et al. 2021
Chardonnay	PacBio RS II	SRR7160423	Roach et al. 2018
Chardonnay	PacBio RS II	SRR7160424	Roach et al. 2018
Chardonnay	PacBio RS II	SRR7160425	Roach et al. 2018
Chardonnay	PacBio RS II	SRR7160426	Roach et al. 2018
Chardonnay	PacBio RS II	SRR7160427	Roach et al. 2018
Chardonnay	PacBio RS II	SRR7160428	Roach et al. 2018
Chardonnay	PacBio RS II	SRR7160429	Roach et al. 2018
Chardonnay	PacBio RS II	SRR7160430	Roach et al. 2018
Chardonnay	PacBio RS II	SRR7160431	Roach et al. 2018
Chardonnay	PacBio RS II	SRR7160432	Roach et al. 2018
Chardonnay	PacBio RS II	SRR7160433	Roach et al. 2018
Chardonnay	PacBio RS II	SRR7160434	Roach et al. 2018
Chardonnay	PacBio RS II	SRR7160435	Roach et al. 2018
Chardonnay	PacBio RS II	SRR7160436	Roach et al. 2018
Chardonnay	PacBio RS II	SRR7160437	Roach et al. 2018
Chardonnay	PacBio RS II	SRR7160438	Roach et al. 2018
Chardonnay	PacBio RS II	SRR7160439	Roach et al. 2018
Chardonnay	PacBio RS II	SRR7160440	Roach et al. 2018
Chardonnay	PacBio RS II	SRR7160441	Roach et al. 2018
Chardonnay	PacBio RS II	SRR7160442	Roach et al. 2018
Chardonnay	PacBio RS II	SRR7160443	Roach et al. 2018
Chardonnay	PacBio RS II	SRR7160444	Roach et al. 2018
Chardonnay	PacBio RS II	SRR7160445	Roach et al. 2018
Chardonnay	PacBio RS II	SRR7160446	Roach et al. 2018
Chardonnay	PacBio RS II	SRR7160447	Roach et al. 2018
Chardonnay	PacBio RS II	SRR7160448	Roach et al. 2018
Chardonnay	PacBio RS II	SRR7160449	Roach et al. 2018
Chardonnay	PacBio RS II	SRR7160450	Roach et al. 2018
Chardonnay	PacBio RS II	SRR7160451	Roach et al. 2018
Chardonnay	PacBio RS II	SRR7160452	Roach et al. 2018
Chardonnay	PacBio RS II	SRR7160453	Roach et al. 2018
Chardonnay	PacBio RS II	SRR7160454	Roach et al. 2018
Chardonnay	PacBio RS II	SRR7160455	Roach et al. 2018
Chardonnay	PacBio RS II	SRR7160456	Roach et al. 2018
Chardonnay	PacBio RS II	SRR7160457	Roach et al. 2018
Chardonnay	PacBio RS II	SRR7160458	Roach et al. 2018
Chardonnay	PacBio RS II	SRR7160459	Roach et al. 2018
Chardonnay	PacBio RS II	SRR7160460	Roach et al. 2018
Chardonnay	PacBio RS II	SRR7160461	Roach et al. 2018
Chardonnay	PacBio RS II	SRR7160462	Roach et al. 2018
Chardonnay	PacBio RS II	SRR7160463	Roach et al. 2018
Chardonnay	PacBio RS II	SRR7160464	Roach et al. 2018
Chardonnay	PacBio RS II	SRR7160465	Roach et al. 2018
Chardonnay	PacBio RS II	SRR7160466	Roach et al. 2018
Chardonnay	PacBio RS II	SRR7160467	Roach et al. 2018
Chardonnay	PacBio RS II	SRR7160468	Roach et al. 2018
Chardonnay	PacBio RS II	SRR7160469	Roach et al. 2018
Chardonnay	PacBio RS II	SRR7160470	Roach et al. 2018
Chardonnay	PacBio RS II	SRR7160471	Roach et al. 2018
Chardonnay	PacBio RS II	SRR7160472	Roach et al. 2018
Chardonnay	PacBio RS II	SRR7160473	Roach et al. 2018
Chardonnay	PacBio RS II	SRR7160474	Roach et al. 2018
Chardonnay	PacBio RS II	SRR7160475	Roach et al. 2018
Chardonnay	PacBio RS II	SRR7160476	Roach et al. 2018
Chardonnay	PacBio RS II	SRR7160477	Roach et al. 2018
Chardonnay	PacBio RS II	SRR7160486	Roach et al. 2018
Chardonnay	PacBio RS II	SRR7160487	Roach et al. 2018
Chardonnay	PacBio RS II	SRR7160488	Roach et al. 2018
Cabernet Sauvignon	PacBio RS II	SRR3321323	Chin et al. 2016
Cabernet Sauvignon	PacBio RS II	SRR3321342	Chin et al. 2016
Cabernet Sauvignon	PacBio RS II	SRR3321343	Chin et al. 2016
Cabernet Sauvignon	PacBio RS II	SRR3321344	Chin et al. 2016
Cabernet Sauvignon	PacBio RS II	SRR3321345	Chin et al. 2016
Cabernet Sauvignon	PacBio RS II	SRR3321346	Chin et al. 2016
Cabernet Sauvignon	PacBio RS II	SRR3321347	Chin et al. 2016
Cabernet Sauvignon	PacBio RS II	SRR3321348	Chin et al. 2016
Cabernet Sauvignon	PacBio RS II	SRR3321349	Chin et al. 2016
Cabernet Sauvignon	PacBio RS II	SRR3321350	Chin et al. 2016
Cabernet Sauvignon	PacBio RS II	SRR3321351	Chin et al. 2016
Cabernet Sauvignon	PacBio RS II	SRR3321352	Chin et al. 2016
Cabernet Sauvignon	PacBio RS II	SRR3321353	Chin et al. 2016
Cabernet Sauvignon	PacBio RS II	SRR3321354	Chin et al. 2016
Cabernet Sauvignon	PacBio RS II	SRR3321355	Chin et al. 2016
Cabernet Sauvignon	PacBio RS II	SRR3321356	Chin et al. 2016
Cabernet Sauvignon	PacBio RS II	SRR3321357	Chin et al. 2016
Cabernet Sauvignon	PacBio RS II	SRR3321358	Chin et al. 2016
Cabernet Sauvignon	PacBio RS II	SRR3321359	Chin et al. 2016
Cabernet Sauvignon	PacBio RS II	SRR3321360	Chin et al. 2016
Cabernet Sauvignon	PacBio RS II	SRR3321361	Chin et al. 2016
Cabernet Sauvignon	PacBio RS II	SRR3321362	Chin et al. 2016
Cabernet Sauvignon	PacBio RS II	SRR3321363	Chin et al. 2016
Cabernet Sauvignon	PacBio RS II	SRR3321364	Chin et al. 2016
Cabernet Sauvignon	PacBio RS II	SRR3321365	Chin et al. 2016
Cabernet Sauvignon	PacBio RS II	SRR3321366	Chin et al. 2016
Cabernet Sauvignon	PacBio RS II	SRR3321367	Chin et al. 2016
Cabernet Sauvignon	PacBio RS II	SRR3321368	Chin et al. 2016
Cabernet Sauvignon	PacBio RS II	SRR3321369	Chin et al. 2016
Cabernet Sauvignon	PacBio RS II	SRR3321370	Chin et al. 2016
Cabernet Sauvignon	PacBio RS II	SRR3321371	Chin et al. 2016
Cabernet Sauvignon	PacBio RS II	SRR3321372	Chin et al. 2016
Cabernet Sauvignon	PacBio RS II	SRR3321373	Chin et al. 2016
Cabernet Sauvignon	PacBio RS II	SRR3321374	Chin et al. 2016
Cabernet Sauvignon	PacBio RS II	SRR3321375	Chin et al. 2016
Cabernet Sauvignon	PacBio RS II	SRR3321376	Chin et al. 2016
Cabernet Sauvignon	PacBio RS II	SRR3321377	Chin et al. 2016
Cabernet Sauvignon	PacBio RS II	SRR3321378	Chin et al. 2016
Cabernet Sauvignon	PacBio RS II	SRR3321379	Chin et al. 2016
Cabernet Sauvignon	PacBio RS II	SRR3321380	Chin et al. 2016
Cabernet Sauvignon	PacBio RS II	SRR3321381	Chin et al. 2016
Cabernet Sauvignon	PacBio RS II	SRR3321382	Chin et al. 2016
Cabernet Sauvignon	PacBio RS II	SRR3321383	Chin et al. 2016
Cabernet Sauvignon	PacBio RS II	SRR3321384	Chin et al. 2016
Cabernet Sauvignon	PacBio RS II	SRR3321385	Chin et al. 2016
Cabernet Sauvignon	PacBio RS II	SRR3321386	Chin et al. 2016
Cabernet Sauvignon	PacBio RS II	SRR3321387	Chin et al. 2016
Cabernet Sauvignon	PacBio RS II	SRR3321388	Chin et al. 2016
Cabernet Sauvignon	PacBio RS II	SRR3321389	Chin et al. 2016
Cabernet Sauvignon	PacBio RS II	SRR3321390	Chin et al. 2016
Cabernet Sauvignon	PacBio RS II	SRR3321391	Chin et al. 2016
Cabernet Sauvignon	PacBio RS II	SRR3321392	Chin et al. 2016
Cabernet Sauvignon	PacBio RS II	SRR3321393	Chin et al. 2016
Cabernet Sauvignon	PacBio RS II	SRR3321394	Chin et al. 2016
Cabernet Sauvignon	PacBio RS II	SRR3321395	Chin et al. 2016
Cabernet Sauvignon	PacBio RS II	SRR3321396	Chin et al. 2016
Cabernet Sauvignon	PacBio RS II	SRR3321397	Chin et al. 2016
Cabernet Sauvignon	PacBio RS II	SRR3321398	Chin et al. 2016
Cabernet Sauvignon	PacBio RS II	SRR3321399	Chin et al. 2016
Cabernet Sauvignon	PacBio RS II	SRR3321400	Chin et al. 2016
Cabernet Sauvignon	PacBio RS II	SRR3321401	Chin et al. 2016
Cabernet Sauvignon	PacBio RS II	SRR3321402	Chin et al. 2016
Cabernet Sauvignon	PacBio RS II	SRR3321403	Chin et al. 2016
Cabernet Sauvignon	PacBio RS II	SRR3321404	Chin et al. 2016
Cabernet Sauvignon	PacBio RS II	SRR3321405	Chin et al. 2016
Cabernet Sauvignon	PacBio RS II	SRR3321406	Chin et al. 2016
Cabernet Sauvignon	PacBio RS II	SRR3321407	Chin et al. 2016
Cabernet Sauvignon	PacBio RS II	SRR3321408	Chin et al. 2016
Cabernet Sauvignon	PacBio RS II	SRR3321409	Chin et al. 2016
Cabernet Sauvignon	PacBio RS II	SRR3321410	Chin et al. 2016
Cabernet Sauvignon	PacBio RS II	SRR3321411	Chin et al. 2016
Cabernet Sauvignon	PacBio RS II	SRR3321412	Chin et al. 2016
Cabernet Sauvignon	PacBio RS II	SRR3321413	Chin et al. 2016
Cabernet Sauvignon	PacBio RS II	SRR3321414	Chin et al. 2016
Carmenere	PacBio RS II	SRR8506816	Minio et al. 2019
Carmenere	PacBio RS II	SRR8506817	Minio et al. 2019
Carmenere	PacBio RS II	SRR8506818	Minio et al. 2019
Carmenere	PacBio RS II	SRR8506819	Minio et al. 2019
Carmenere	PacBio RS II	SRR8506820	Minio et al. 2019
Carmenere	PacBio RS II	SRR8506821	Minio et al. 2019
Carmenere	PacBio RS II	SRR8506822	Minio et al. 2019
Carmenere	PacBio RS II	SRR8506823	Minio et al. 2019
Carmenere	PacBio RS II	SRR8506824	Minio et al. 2019
Carmenere	PacBio RS II	SRR8506825	Minio et al. 2019
Carmenere	PacBio RS II	SRR8506826	Minio et al. 2019
Carmenere	PacBio RS II	SRR8506827	Minio et al. 2019
Carmenere	PacBio RS II	SRR8506828	Minio et al. 2019
Carmenere	PacBio RS II	SRR8506829	Minio et al. 2019
Carmenere	PacBio RS II	SRR8506830	Minio et al. 2019
Carmenere	PacBio RS II	SRR8506831	Minio et al. 2019
Carmenere	PacBio RS II	SRR8506832	Minio et al. 2019
Carmenere	PacBio RS II	SRR8506833	Minio et al. 2019
Carmenere	PacBio RS II	SRR8506834	Minio et al. 2019
Carmenere	PacBio RS II	SRR8506835	Minio et al. 2019
Carmenere	PacBio RS II	SRR8506836	Minio et al. 2019
Carmenere	PacBio RS II	SRR8506837	Minio et al. 2019
Carmenere	PacBio RS II	SRR8506838	Minio et al. 2019
Carmenere	PacBio RS II	SRR8506839	Minio et al. 2019
Carmenere	PacBio RS II	SRR8506840	Minio et al. 2019
Merlot	PacBio RS II	SRR10613892	Massonnet et al. 2020
Merlot	PacBio RS II	SRR10613893	Massonnet et al. 2020
Merlot	PacBio RS II	SRR10613894	Massonnet et al. 2020
Merlot	PacBio RS II	SRR10613895	Massonnet et al. 2020
Merlot	PacBio RS II	SRR10613896	Massonnet et al. 2020
Merlot	PacBio RS II	SRR10613897	Massonnet et al. 2020
Merlot	PacBio RS II	SRR10613898	Massonnet et al. 2020
Merlot	PacBio RS II	SRR10613899	Massonnet et al. 2020
Merlot	PacBio RS II	SRR10613900	Massonnet et al. 2020
Merlot	PacBio RS II	SRR10613901	Massonnet et al. 2020
Merlot	PacBio RS II	SRR10613902	Massonnet et al. 2020
Merlot	PacBio RS II	SRR10613903	Massonnet et al. 2020
Merlot	PacBio RS II	SRR10613904	Massonnet et al. 2020
Merlot	PacBio RS II	SRR10613905	Massonnet et al. 2020
Merlot	PacBio RS II	SRR10613906	Massonnet et al. 2020
Zinfandel	PacBio RS II	SRR8727791	Vondras et al. 2019
Zinfandel	PacBio RS II	SRR8727792	Vondras et al. 2019
Zinfandel	PacBio RS II	SRR8727793	Vondras et al. 2019
Zinfandel	PacBio RS II	SRR8727794	Vondras et al. 2019
Zinfandel	PacBio RS II	SRR8727795	Vondras et al. 2019
Zinfandel	PacBio RS II	SRR8727796	Vondras et al. 2019
Zinfandel	PacBio RS II	SRR8727797	Vondras et al. 2019
Zinfandel	PacBio RS II	SRR8727798	Vondras et al. 2019
Zinfandel	PacBio RS II	SRR8727799	Vondras et al. 2019
Zinfandel	PacBio RS II	SRR8727800	Vondras et al. 2019
Zinfandel	PacBio RS II	SRR8727805	Vondras et al. 2019
Zinfandel	PacBio RS II	SRR8727809	Vondras et al. 2019
Zinfandel	PacBio RS II	SRR8727811	Vondras et al. 2019
Zinfandel	PacBio RS II	SRR8727820	Vondras et al. 2019
Zinfandel	PacBio RS II	SRR8727821	Vondras et al. 2019
Zinfandel	PacBio RS II	SRR8727824	Vondras et al. 2019
Zinfandel	PacBio RS II	SRR8727825	Vondras et al. 2019
Zinfandel	PacBio RS II	SRR8727826	Vondras et al. 2019
Zinfandel	PacBio RS II	SRR8727827	Vondras et al. 2019
Zinfandel	PacBio RS II	SRR8727828	Vondras et al. 2019
Zinfandel	PacBio RS II	SRR8727829	Vondras et al. 2019
Zinfandel	PacBio RS II	SRR8727830	Vondras et al. 2019
Zinfandel	PacBio RS II	SRR8727831	Vondras et al. 2019
Zinfandel	PacBio RS II	SRR8727832	Vondras et al. 2019
Zinfandel	PacBio RS II	SRR8727833	Vondras et al. 2019
Zinfandel	PacBio RS II	SRR8727834	Vondras et al. 2019
Zinfandel	PacBio RS II	SRR8727835	Vondras et al. 2019
Zinfandel	PacBio RS II	SRR8727836	Vondras et al. 2019
Zinfandel	PacBio RS II	SRR8727838	Vondras et al. 2019
Zinfandel	PacBio RS II	SRR8727839	Vondras et al. 2019
Zinfandel	PacBio RS II	SRR8727840	Vondras et al. 2019
Zinfandel	PacBio RS II	SRR8727841	Vondras et al. 2019
Zinfandel	PacBio RS II	SRR8727842	Vondras et al. 2019
Zinfandel	PacBio RS II	SRR8727843	Vondras et al. 2019
Zinfandel	PacBio RS II	SRR8727844	Vondras et al. 2019
Zinfandel	PacBio RS II	SRR8727845	Vondras et al. 2019
Zinfandel	PacBio RS II	SRR8727846	Vondras et al. 2019
Zinfandel	PacBio RS II	SRR8727847	Vondras et al. 2019
Zinfandel	PacBio RS II	SRR8727848	Vondras et al. 2019
Zinfandel	PacBio RS II	SRR8727849	Vondras et al. 2019
Zinfandel	PacBio RS II	SRR8727850	Vondras et al. 2019
Zinfandel	PacBio RS II	SRR8727851	Vondras et al. 2019
Zinfandel	PacBio RS II	SRR8727852	Vondras et al. 2019
Zinfandel	PacBio RS II	SRR8727853	Vondras et al. 2019
Zinfandel	PacBio RS II	SRR8727854	Vondras et al. 2019
Zinfandel	PacBio RS II	SRR8727855	Vondras et al. 2019
Nebbiolo	PacBio RS II	SRR15206979	Maestri et al. 2022
Tempranillo Tinto	WGS Illumina	SRR2895164	Carbonell-Bejerano et al. 2017
Gamay Noir	WGS Illumina	SRR5627798	Badouin et al 2020
Garnacha	WGS Illumina	SRR5803836	Magris et al. 2019
Vermentino	WGS Illumina	SRR5803838	Magris et al. 2019
Cabernet Franc	WGS Illumina	SRR5891774	Liang et al. 2019
Cabernet Sauvignon	WGS Illumina	SRR5891776	Liang et al. 2019
Chardonnay	WGS Illumina	SRR5891778	Liang et al. 2019
Carignane	WGS Illumina	SRR5891827	Liang et al. 2019
Syrah	WGS Illumina	SRR5891863	Liang et al. 2019
Semillon	WGS Illumina	SRR5891866	Liang et al. 2019
Riesling Italian	WGS Illumina	SRR5891884	Liang et al. 2019
Pinot Noir	WGS Illumina	SRR5891886	Liang et al. 2019
Pinot Gris	WGS Illumina	SRR5891887	Liang et al. 2019
Pinot Blanc	WGS Illumina	SRR5891888	Liang et al. 2019
Merlot	WGS Illumina	SRR5891890	Liang et al. 2019
Sauvignon Blanc	WGS Illumina	SRR5891893	Liang et al. 2019
Sangiovese	WGS Illumina	SRR5891981	Liang et al. 2019
Riesling	WGS Illumina	SRR5891989	Liang et al. 2019
Barbera nera	WGS Illumina	SRR5891992	Liang et al. 2019
Montepulciano	WGS Illumina	SRR6156306	Magris et al. 2021
Fiano	WGS Illumina	SRR6156403	Magris et al. 2021
Savagnin Blanc	WGS Illumina	SRR6156413	Magris et al. 2021
Tannat	WGS Illumina	SRR863595	Da Silva et al. 2013
Sauvignon Blanc	WGS Illumina	SRR6156414	Magris et al. 2021
Dureza	RAD-Seq	SRR7801200	Flutre et al. 2022
Mondeuse Blanche	RAD-Seq	SRR7801555	Flutre et al. 2022
