## Supplementary material for "The phased diploid genome assembly of *Vitis vinifera cv*. Shiraz": Table S2

GO ID	GO Description	P-val	Corrected p-val	Cluster frequency	Total frequency
8061	chitin binding	6.1884E-35	2.8466E-32	41/1505 2.7%	49/16212 0.3%
10333	terpene synthase activity	2.5288E-28	5.8163E-26	58/1505 3.8%	121/16212 0.7%
16838	carbon-oxygen lyase activity, acting on phosphates	1.0446E-26	1.6016E-24	58/1505 3.8%	128/16212 0.7%
4568	chitinase activity	1.0444E-25	1.201E-23	32/1505 2.1%	41/16212 0.2%
30247	polysaccharide binding	1.8037E-21	1.3828E-19	66/1505 4.3%	196/16212 1.2%
1871	pattern binding	1.8037E-21	1.3828E-19	66/1505 4.3%	196/16212 1.2%
16835	carbon-oxygen lyase activity	5.2373E-21	3.4417E-19	68/1505 4.5%	210/16212 1.2%
30246	carbohydrate binding	2.7797E-14	1.5983E-12	75/1505 4.9%	320/16212 1.9%
287	magnesium ion binding	3.3923E-14	1.7339E-12	52/1505 3.4%	179/16212 1.1%
16829	lyase activity	6.9586E-11	3.201E-09	72/1505 4.7%	350/16212 2.1%
4674	protein serine/threonine kinase activity	0.000003383	0.00014147	42/1505 2.7%	217/16212 1.3%
70300	phosphatidic acid binding	4.0878E-06	0.0001567	6/1505 0.3%	7/16212 0.0%
4252	serine-type endopeptidase activity	5.0959E-06	0.00018032	37/1505 2.4%	184/16212 1.1%
4672	protein kinase activity	0.000028518	0.00093701	173/1505 11.4%	1392/16212 8.5%
