## Supplementary material for "The phased diploid genome assembly of *Vitis vinifera cv*. Shiraz": Table S5

Contig	Start	End	SV size	TE class	TE subclass	Gene ID	Insertion Location
contig_9971	1182371	1192795	10425	LTR	Gypsy	Vitvi03g00603	exon
tig00003057	224229	228961	4733	LTR	Copia	Vitvi03g04266	exon
tig00003446	95422	103798	8377	LTR	Gypsy	Vitvi05g01674	exon
contig_1564	1496684	1503058	6375	LTR	Copia	Vitvi07g00107	exon
contig_1337	1206923	1210959	4037	LTR	Gypsy	Vitvi07g02487	exon
contig_650	2186569	2191687	5119	LTR	Copia	Vitvi07g04165	exon
contig_10723	995971	1000192	4222	LTR	Copia	SHZ1654_022981	intron
contig_10787	2761519	2767452	5934	LTR	Copia	SHZ1654_023623	intron
contig_10833	4171772	4176706	4935	LTR	Copia	SHZ1654_024610	intron
contig_1092	1606395	1607140	746	LTR	Copia	SHZ1654_003803	intron
contig_10946	192903	194446	1544	LINE	L1	SHZ1654_024823	intron
contig_10946	1598064	1598518	455	LINE	L1	SHZ1654_024988	intron
contig_10955	260501	265636	5136	LTR	Copia	SHZ1654_025412	intron
contig_11124	1902339	1907773	5435	LTR	Copia	SHZ1654_025864	intron
contig_11124	2018062	2021581	3520	LINE	L1	SHZ1654_025869	intron
contig_1159	4700465	4703575	3111	LINE	L1	SHZ1654_004278	intron
contig_1159	4708821	4709644	824	LINE	L1	SHZ1654_004278	intron
contig_1262	1552742	1564664	11923	LTR	Gypsy	SHZ1654_004946	intron
contig_1337	1122001	1127603	5603	LTR	Gypsy	SHZ1654_005400	intron
contig_1481	1172691	1177280	4590	LTR	Gypsy	SHZ1654_005947	intron
contig_1481	1191632	1196266	4635	LTR	Copia	SHZ1654_005947	intron
contig_1481	1201192	1201777	586	MITE	MITE	SHZ1654_005947	intron
contig_1601	4218320	4220956	2637	LINE	L1	SHZ1654_007031	intron
contig_1678	3880390	3881658	1269	LINE	L1	SHZ1654_007646	intron
contig_1684	62466	63832	1367	LINE	L1	SHZ1654_007730	intron
contig_1684	102956	108401	5446	LTR	Copia	SHZ1654_007731	intron
contig_1684	121375	126485	5111	LTR	Copia	SHZ1654_007731	intron
contig_1684	3842448	3842785	338	LINE	L1	SHZ1654_007974	intron
contig_1866	486816	490768	3953	LINE	L1	SHZ1654_009255	intron
contig_2048	1022187	1025114	2928	LINE	L1	SHZ1654_009647	intron
contig_2048	1079434	1086300	6867	LTR	Copia	SHZ1654_009654	intron
contig_2053	768149	775416	7268	LTR	Copia	SHZ1654_009941	intron
contig_2207	3641564	3644535	2972	LINE	L1	SHZ1654_010958	intron
contig_2488	45719	59278	13560	LTR	Gypsy	SHZ1654_012404	intron
contig_2488	674710	676350	1641	LINE	L1	SHZ1654_012457	intron
contig_2717	674968	678275	3308	LTR	Copia	SHZ1654_013150	intron
contig_2717	679349	680841	1493	LTR	Unknown	SHZ1654_013151	intron
contig_2858	2616085	2616316	232	LINE	L1	SHZ1654_013751	intron
contig_2861	1194892	1199934	5043	LTR	Copia	SHZ1654_013967	intron
contig_4398	2923793	2928698	4906	LTR	Copia	SHZ1654_016462	intron
contig_4999	2050581	2055382	4802	LTR	Copia	SHZ1654_017394	intron
contig_640	559679	560101	423	LINE	L1	SHZ1654_001952	intron
contig_650	1162358	1163022	665	LINE	L1	SHZ1654_001978	intron
contig_787	1194712	1196282	1571	LINE	L1	SHZ1654_002487	intron
contig_7908	462617	462897	281	LINE	L1	SHZ1654_020506	intron
contig_7908	1237906	1242890	4985	LTR	Copia	SHZ1654_020547	intron
contig_9530	1197502	1202694	5193	LTR	Copia	SHZ1654_021372	intron
tig00001652	6474	7159	686	LINE	L1	SHZ1654_027842	intron
tig00003235	68401	68890	490	LINE	L1	SHZ1654_028582	intron
tig00003278	50351	63809	13459	LTR	Gypsy	SHZ1654_028693	intron
tig00003278	50351	63809	13459	LTR	Gypsy	SHZ1654_028694	intron
tig00003278	50351	63809	13459	LTR	Gypsy	SHZ1654_028694	intron
tig00003278	50351	63809	13459	LTR	Gypsy	SHZ1654_028694	intron
tig00003908	1386476	1391893	5418	LTR	Copia	SHZ1654_031121	intron
tig00003988	308343	313756	5414	LTR	Copia	SHZ1654_031307	intron
tig00004026	852977	855385	2409	LTR	Copia	SHZ1654_031522	intron
tig00004026	1088901	1094344	5444	LTR	Copia	SHZ1654_031543	intron
tig00004397	739713	741609	1897	LTR	Copia	SHZ1654_032390	intron
tig00004613	200089	205460	5372	LTR	Copia	SHZ1654_032703	intron
contig_10008	1027915	1032260	4346	LTR	Copia	SHZ1654_021713	upstream
contig_10723	241385	241728	344	LTR	Unknown	SHZ1654_022905	upstream
contig_10723	1012785	1019141	6357	LTR	Copia	SHZ1654_022982	upstream
contig_10723	1587335	1587547	213	MITE	MITE	SHZ1654_023057	upstream
contig_10946	192903	194446	1544	LINE	L1	SHZ1654_024823	upstream
contig_1262	1552742	1564664	11923	LTR	Gypsy	SHZ1654_004946	upstream
contig_154	3051305	3051816	512	LTR	Unknown	SHZ1654_000529	upstream
contig_1678	65389	70420	5032	LTR	Copia	SHZ1654_007327	upstream
contig_1678	790325	794174	3850	LTR	Copia	SHZ1654_007365	upstream
contig_2048	1079434	1086300	6867	LTR	Copia	SHZ1654_009653	upstream
contig_2090	467619	469551	1933	LINE	L1	SHZ1654_010039	upstream
contig_2667	2593972	2604196	10225	LTR	Gypsy	SHZ1654_013058	upstream
contig_2717	674968	678275	3308	LTR	Copia	SHZ1654_013151	upstream
contig_2858	398785	409155	10371	LTR	Gypsy	SHZ1654_013503	upstream
contig_2858	2780603	2790595	9993	LTR	Gypsy	SHZ1654_013776	upstream
contig_2889	1959151	1964174	5024	LTR	Copia	SHZ1654_014121	upstream
contig_2889	1981602	1989973	8372	LTR	Copia	SHZ1654_014122	upstream
contig_331	493225	498118	4894	LTR	Copia	SHZ1654_001019	upstream
contig_3729	51094	55036	3943	LTR	Copia	SHZ1654_014700	upstream
contig_3729	498681	498949	269	LTR	Copia	SHZ1654_014727	upstream
contig_3972	2075905	2076541	637	MITE	MITE	SHZ1654_015258	upstream
contig_4398	691699	692023	325	MITE	MITE	SHZ1654_016192	upstream
contig_4398	691699	692023	325	MITE	MITE	SHZ1654_016193	upstream
contig_4546	623152	629774	6623	LTR	Copia	SHZ1654_016806	upstream
contig_4943	392019	393707	1689	LTR	Copia	SHZ1654_017221	upstream
contig_5153	560348	570729	10382	LTR	Gypsy	SHZ1654_017658	upstream
contig_557	208452	213030	4579	LTR	Copia	SHZ1654_001543	upstream
contig_7908	1237906	1242890	4985	LTR	Copia	SHZ1654_020547	upstream
contig_906	7266	13620	6355	LINE	L1	SHZ1654_002902	upstream
contig_9253	1097056	1102433	5378	LTR	Copia	SHZ1654_021269	upstream
tig00001516	65592	70974	5383	LTR	Copia	SHZ1654_027744	upstream
tig00003278	50351	63809	13459	LTR	Gypsy	SHZ1654_028693	upstream
tig00004026	852977	855385	2409	LTR	Copia	SHZ1654_031522	upstream
tig00004113	103288	108952	5665	LTR	Copia	SHZ1654_031812	upstream
tig00004397	739713	741609	1897	LTR	Copia	SHZ1654_032390	upstream
tig00004560	50470	52267	1798	LTR	Gypsy	SHZ1654_032629	upstream
tig00004613	89646	94472	4827	LTR	Copia	SHZ1654_032700	upstream
tig00004719	265791	280529	14739	LTR	Gypsy	SHZ1654_032895	upstream
contig_10779	592812	600419	7608	LTR	Copia	SHZ1654_023294	downstream
contig_10955	1595107	1599420	4314	LTR	Copia	SHZ1654_025581	downstream
contig_10955	1600658	1605673	5016	LTR	Copia	SHZ1654_025581	downstream
contig_1159	5763390	5769352	5963	LTR	Copia	SHZ1654_004345	downstream
contig_1678	782363	785579	3217	LTR	Gypsy	SHZ1654_007365	downstream
contig_2048	1079434	1086300	6867	LTR	Copia	SHZ1654_009654	downstream
contig_2048	1079434	1086300	6867	LTR	Copia	SHZ1654_009653	downstream
contig_2207	3798974	3799649	676	MITE	MITE	SHZ1654_010985	downstream
contig_2207	3798974	3799649	676	MITE	MITE	SHZ1654_010986	downstream
contig_2488	45719	59278	13560	LTR	Gypsy	SHZ1654_012404	downstream
contig_2717	674968	678275	3308	LTR	Copia	SHZ1654_013149	downstream
contig_2717	674968	678275	3308	LTR	Copia	SHZ1654_013150	downstream
contig_2831	311118	313096	1979	LTR	Gypsy	SHZ1654_013431	downstream
contig_2858	398785	409155	10371	LTR	Gypsy	SHZ1654_013504	downstream
contig_2858	2780603	2790595	9993	LTR	Gypsy	SHZ1654_013777	downstream
contig_4013	842199	846998	4800	LTR	Copia	SHZ1654_015850	downstream
contig_4546	623152	629774	6623	LTR	Copia	SHZ1654_016806	downstream
contig_4943	404024	414942	10919	LTR	Gypsy	SHZ1654_017222	downstream
contig_4999	2809812	2811702	1891	LTR	Copia	SHZ1654_017436	downstream
contig_509	1823502	1826768	3267	LTR	Copia	SHZ1654_001430	downstream
contig_619	84134	86932	2799	LTR	Copia	SHZ1654_001875	downstream
contig_6591	435775	440733	4959	LTR	Copia	SHZ1654_019576	downstream
contig_9253	1097056	1102433	5378	LTR	Copia	SHZ1654_021268	downstream
contig_9253	1242604	1247561	4958	LTR	Copia	SHZ1654_021276	downstream
tig00003278	50351	63809	13459	LTR	Gypsy	SHZ1654_028694	downstream
tig00003354	291207	296033	4827	LTR	Copia	SHZ1654_028907	downstream
tig00004056	452797	459198	6402	LTR	Unknown	SHZ1654_031611	downstream
tig00004450	650732	651625	894	LTR	Copia	SHZ1654_032466	downstream
tig00004450	683009	689356	6348	LTR	Copia	SHZ1654_032469	downstream
